# Stop-Flow Lithography Using Hydrodynamic Flow Resistance Regulation and Hydraulic Compliance Minimization for Size-Tunable Anisotropic Multilayered Microparticles Fabrication

**DOI:** 10.64898/2026.11.01.763425

**Authors:** Yiying Zou, Muhammad Usman Akhtar, Ghulam Destgeer

## Abstract

Stop-flow lithography (SFL) enables the fabrication of microparticles with designed geometries and material compositions, but its performance relies on rapid flow stopping, which remains particularly challenging in multi-inlet systems with high hydrodynamic flow resistance and hydraulic compliance. Here, we develop a pneumatic-controlled SFL platform with a framework based on flow resistance regulation and hydraulic compliance minimization for fabricating size-tunable anisotropic multilayered microparticles. Our analysis indicates that flow-stopping behavior is governed by the release of extra fluid volume stored in the system due to hydraulic compliance, which arises from the deformation of microfluidic components and the compressibility of the fluid within them. Through numerical modeling and analysis, we identify deformation in the PDMS inlet port region as the dominant contributor to the stored extra fluid volume. By regulating the flow resistance of the tubing relative to that of the outlet channel, the stored extra fluid volume can be preferentially released forward through the outlet or backward through the inlet tubing, enabling rapid flow stopping across configurations with 500, 250, and 100 μm outlets. Furthermore, by supporting the PDMS membrane beneath the inlet region with a rigid glass substrate and reducing its dimensions, the hydraulic compliance and consequently the stored extra fluid volume are significantly reduced. With these strategies, microparticles with well-defined boundaries can be fabricated at short, flow-stopping, delay times, and the flow profiles obtained in multi-inlet systems can be preserved during flow stopping and transferred into particle patterns.
