## Supplementary material for "Stop-Flow Lithography Using Hydrodynamic Flow Resistance Regulation and Hydraulic Compliance Minimization for Size-Tunable Anisotropic Multilayered Microparticles Fabrication": Supporting Data 1 - Simulation data.xlsx

### Sheet: README
Supporting Data 1: Simulation data for volume changes and hydraulic compliances
Zou, Akhtar, Destgeer. Stop-flow lithography using hydrodynamic flow resistance regulation and hydraulic compliance minimization for size-tunable anisotropic multilayered microparticle fabrication.
Contents
1 Single-inlet FSI: COMSOL fluid–structure interaction results for the PDMS channel of the single-inlet configurations (outlets 500, 250, 100 μm; E = 280, 580, 1000 kPa; with and without glass support). Source data for Fig. 2B and 2D–F and Fig. S4.
2 Single-inlet summary: all six volume-change contributions and compliances for configs. 1–5 (E = 580 kPa). Source data for Table S3 and Fig. 2B, 2C; compliances C_in,m are used in Table 2.
3 Multi-inlet summary: volume-change contributions for single- and multi-inlet configurations, including designs ①–④. Source data for Table S5 and Fig. 4C, 4D.
4 Slice extrapolation: slice-model data and power-law extrapolation for design ② (Fig. S6).
Parameters: bulk modulus, geometry, and tubing segment volumes used by the formulas.
Conventions
Volume change ΔV = V(P) − V(0). Material deformation (m) values are from COMSOL Multiphysics 6.3 (Solid Mechanics with geometric nonlinearity, linear elastic PDMS with Poisson’s ratio 0.49; PEEK E = 3.9 GPa, Poisson’s ratio 0.36). Fluid compressibility (f) values are ΔV_f = V0·P_avg/K_e.
Secant compliance C = ΔV/P_avg. P_avg is (P_sc + P_in)/2 for the tubing, P_in for the inlet port, and P_in/2 for the outlet channel (linear pressure drop to P_out = 0).
Dimensionless compliance κ_in,m = C_in,m·E/V0 with V0 the inlet port volume at P = 0; the factor 1/100 in the formula converts μL/bar × kPa / μL to a dimensionless number.
Tubing deformation: a 0.1 mm quarter-symmetry segment was simulated at the inlet and outlet ends of the 600 mm tubing; ΔV_t,m = (mean of the two pressurized segment volumes − unpressurized segment volume) × 4 × 6000.
Units: pressure in mbar or bar as stated in each header; volumes in μL (1 μL = 1 mm³); deflection in μm.
Color code: blue = simulation output or input value; black = formula; green = link to another sheet or to the Parameters sheet.
Notes
Tubing deformation volumes are at the resolution limit of the exported segment volumes (5 significant figures, i.e., steps of ~0.0012 μL after scaling); values below 0.0001 μL are reported as <0.0001 μL in Table S3. They are negligible compared with ΔV_in,m in all cases.
Rows with P_in = 207 and 209 mbar correspond to configs. 5 and 4 (P_sc = 0.215 and 0.34 bar). E = 280 kPa was not simulated at P_in = 312 and 416 mbar (100 μm outlet). Glass-supported cases were simulated for E = 580 kPa only.
Totals in Table S3 and Table S5 were obtained by summing values rounded to four decimals; the totals here are summed without rounding and may differ in the last digit (e.g., config. 1: 0.1244 μL here versus 0.125 μL in Table S3).
Numerical models: see Numerical Model 1 (PEEK tubing) and Numerical Model 2 (single-inlet PDMS channel), COMSOL Multiphysics 6.3 (.mph).

### Sheet: 1 Single-inlet FSI
Single-inlet configurations: FSI results for the PDMS channel (Fig. 2B, 2D–F; Fig. S4)
Reference volumes at P = 0
Outlet width (μm)	V0, outlet channel (μL; volume of the meshed geometry)	V0, inlet port (μL; simulated at P = 0)
500	8.7486	8.8208
250	2.1865	8.8208
100	0.34981	8.8207
Outlet width (μm)	PDMS E (kPa)	Floor membrane support	P_sc (bar)	Config. (Table 1)	P_in (mbar)	P_in/E (–)	V, outlet channel, pressurized (μL)	ΔV_out,m (μL)	V, inlet port, pressurized (μL)	ΔV_in,m (μL)	ΔV_out,m + ΔV_in,m (μL)	C_out,m (μL/bar) = ΔV_out,m / (P_in/2)	C_in,m (μL/bar) = ΔV_in,m / P_in	κ_in,m = C_in,m·E/V0 (–)	Max. floor membrane deflection (μm)
500	280	none	0.5		1.25	0.000446429	8.7645	0.0159	8.85	0.0292	0.0451	25.44	23.36	7.4152	25.482
500	280	none	1		2.5	0.000892857	8.7803	0.0317	8.8757	0.0549	0.0866	25.36	21.96	6.9708	45.682
500	280	none	2	1	5	0.00178571	8.8116	0.063	8.9203	0.0995	0.1625	25.2	19.9	6.31689	74.924
500	280	none	3		7.5	0.00267857	8.8424	0.0938	8.9597	0.1389	0.2327	25.0133	18.52	5.87883	95.712
500	280	none	4		10	0.00357143	8.8729	0.1243	8.9963	0.1755	0.2998	24.86	17.55	5.57092	111.9
500	580	none	0.5		1.25	0.000215517	8.7563	0.0077	8.8353	0.0145	0.0222	12.32	11.6	7.62743	12.972
500	580	none	1		2.5	0.000431034	8.764	0.0154	8.849	0.0282	0.0436	12.32	11.28	7.41701	24.695
500	580	none	2	1	5	0.000862069	8.7792	0.0306	8.874	0.0532	0.0838	12.24	10.64	6.99619	44.438
500	580	none	3		7.5	0.0012931	8.7944	0.0458	8.8966	0.0758	0.1216	12.2133	10.1067	6.6455	60.25
500	580	none	4		10	0.00172414	8.8094	0.0608	8.9174	0.0966	0.1574	12.16	9.66	6.3518	73.245
500	1000	none	0.5		1.25	0.000125	8.753	0.0044	8.8293	0.0085	0.0129	7.04	6.8	7.70905	7.6692
500	1000	none	1		2.5	0.00025	8.7575	0.0089	8.8375	0.0167	0.0256	7.12	6.68	7.57301	14.934
500	1000	none	2	1	5	0.0005	8.7664	0.0178	8.8532	0.0324	0.0502	7.12	6.48	7.34627	28.172
500	1000	none	3		7.5	0.00075	8.7753	0.0267	8.8678	0.047	0.0737	7.12	6.26667	7.10442	39.737
500	1000	none	4		10	0.001	8.7841	0.0355	8.8815	0.0607	0.0962	7.1	6.07	6.88146	49.875
250	280	none	0.5		5.5	0.00196429	2.1961	0.0096	8.9262	0.1054	0.115	3.49091	19.1636	6.08314	78.295
250	280	none	1		11	0.00392857	2.2057	0.0192	9.0067	0.1859	0.2051	3.49091	16.9	5.36459	115.79
250	280	none	2	2	22	0.00785714	2.2252	0.0387	9.1499	0.3291	0.3678	3.51818	14.9591	4.74849	160.28
250	280	none	3		33	0.0117857	2.2449	0.0584	9.2861	0.4653	0.5237	3.53939	14.1	4.47578	190.49
250	280	none	4		44	0.0157143	2.2649	0.0784	9.4209	0.6001	0.6785	3.56364	13.6386	4.32933	214.55
250	580	none	0.5		5.5	0.000948276	2.1911	0.0046	8.8774	0.0566	0.0612	1.67273	10.2909	6.76665	46.968
250	580	none	1		11	0.00189655	2.1958	0.0093	8.9232	0.1024	0.1117	1.69091	9.30909	6.12107	76.582
250	580	none	2	2	22	0.0037931	2.2051	0.0186	9.0015	0.1807	0.1993	1.69091	8.21364	5.40077	113.73
250	580	none	3		33	0.00568966	2.2144	0.0279	9.0725	0.2517	0.2796	1.69091	7.62727	5.01521	138.61
250	580	none	4		44	0.00758621	2.2238	0.0373	9.1404	0.3196	0.3569	1.69545	7.26364	4.77611	157.84
250	1000	none	0.5		5.5	0.00055	2.1892	0.0027	8.8554	0.0346	0.0373	0.981818	6.29091	7.1319	29.963
250	1000	none	1		11	0.0011	2.1919	0.0054	8.8853	0.0645	0.0699	0.981818	5.86364	6.64751	52.587
250	1000	none	2	2	22	0.0022	2.1972	0.0107	8.9366	0.1158	0.1265	0.972727	5.26364	5.9673	83.959
250	1000	none	3		33	0.0033	2.2026	0.0161	8.9821	0.1613	0.1774	0.975758	4.88788	5.54131	105.72
250	1000	none	4		44	0.0044	2.2081	0.0216	9.0247	0.2039	0.2255	0.981818	4.63409	5.25359	122.56
100	280	none	0.5		52	0.0185714	0.35969	0.00988	9.5147	0.694	0.70388	0.38	13.3462	4.23654	228.52
100	280	none	1		104	0.0371429	0.37024	0.02043	10.177	1.3563	1.37673	0.392885	13.0413	4.13978	306.68
100	280	none	2	3	208	0.0742857	0.39332	0.04351	11.839	3.0183	3.06181	0.418365	14.5111	4.60632	376.33
100	580	none	0.5		52	0.00896552	0.3545	0.00469	9.1865	0.3658	0.37049	0.180385	7.03462	4.62557	168.96
100	580	none	1		104	0.017931	0.35934	0.00953	9.4928	0.6721	0.68163	0.183269	6.4625	4.24938	225.25
100	580	none	2	3	208	0.0358621	0.36949	0.01968	10.129	1.3083	1.32798	0.189231	6.2899	4.13589	301.89
100	580	none	3		312	0.0537931	0.38029	0.03048	10.843	2.0223	2.05278	0.195385	6.48173	4.26202	366.62
100	580	none	0.34	4	209	0.0360345	0.36959	0.01978	10.135	1.3143	1.33408	0.189282	6.28852	4.13498
100	580	none	0.215	5	207	0.0356897	0.36939	0.01958	10.122	1.3013	1.32088	0.189179	6.28647	4.13363
100	1000	none	0.5		52	0.0052	0.35252	0.00271	9.0532	0.2325	0.23521	0.104231	4.47115	5.06893	132.37
100	1000	none	1		104	0.0104	0.35527	0.00546	9.2359	0.4152	0.42066	0.105	3.99231	4.52607	179.92
100	1000	none	2	3	208	0.0208	0.36092	0.01111	9.5913	0.7706	0.78171	0.106827	3.70481	4.20013	239.42
100	1000	none	3		312	0.0312	0.36679	0.01698	9.9579	1.1372	1.15418	0.108846	3.64487	4.13218	283.96
100	1000	none	4		416	0.0416	0.37288	0.02307	10.346	1.5253	1.54837	0.110913	3.66659	4.1568	323.02
500	580	glass	0.5		1.25	0.000215517			8.8259	0.0051			4.08	2.68275
500	580	glass	1		2.5	0.000431034			8.831	0.0102			4.08	2.68275
500	580	glass	2		5	0.000862069			8.8413	0.0205			4.1	2.6959
500	580	glass	3		7.5	0.0012931			8.8516	0.0308			4.10667	2.70028
500	580	glass	4		10	0.00172414			8.8619	0.0411			4.11	2.70248
250	580	glass	0.5		5.5	0.000948276			8.8433	0.0225			4.09091	2.68992
250	580	glass	1		11	0.00189655			8.866	0.0452			4.10909	2.70188
250	580	glass	2		22	0.0037931			8.9116	0.0908			4.12727	2.71383
250	580	glass	3		33	0.00568966			8.9575	0.1367			4.14242	2.7238
250	580	glass	4		44	0.00758621			9.0039	0.1831			4.16136	2.73625
100	580	glass	0.5		52	0.00896552			9.0377	0.217			4.17308	2.74398
100	580	glass	1		104	0.017931			9.2635	0.4428			4.25769	2.79962
100	580	glass	2		208	0.0358621			9.7447	0.924			4.44231	2.92101
100	580	glass	3		312	0.0537931			10.271	1.4503			4.6484	3.05653
100	580	glass	4		416	0.0717241			10.853	2.0323			4.88534	3.21232

### Sheet: 2 Single-inlet summary
Single-inlet configurations 1–5 at the operating point: volume changes and compliances by component (Table S3; Fig. 2B, 2C)
PDMS E = 580 kPa. Subscripts: t = PEEK tubing, in = inlet port, out = outlet channel; m = material deformation, f = fluid compressibility.
Config.	Outlet width (μm)	Tubing I.D. (mm)	P_sc (bar)	P_in (bar)	P_avg, tubing (bar) = (P_sc + P_in)/2	P_avg, inlet port (bar) = P_in	P_avg, outlet (bar) = P_in/2	Tubing first segment, pressurized (μL)	Tubing last segment, pressurized (μL)	Tubing segment, unpressurized (μL)	ΔV_t,m (μL)	ΔV_in,m (μL)	ΔV_out,m (μL)	ΔV_t,f (μL)	ΔV_in,f (μL)	ΔV_out,f (μL)	ΔV_total (μL)	V_out (μL)	ΔV_total/V_out (%)	C_t,m (μL/bar)	C_in,m (μL/bar)	C_out,m (μL/bar)	C_t,f (μL/bar)	C_in,f (μL/bar)	C_out,f (μL/bar)
1	500	0.25	2	0.005	1.0025	0.005	0.0025	0.0012272	0.0012271	0.0012271	0.0012	0.0532	0.0306	0.0393681	5.89049e-05	2.91667e-05	0.124456	8.75	1.42236	0.00119701	10.64	12.24	0.0392699	0.011781	0.0116667
2	250	0.18	2	0.022	1.011	0.022	0.011	0.00063613	0.00063605	0.00063605	0.00096	0.1807	0.0186	0.0205815	0.000259181	3.20833e-05	0.221133	2.1875	10.1089	0.000949555	8.21364	1.69091	0.0203575	0.011781	0.00291667
3	100	0.13	2	0.208	1.104	0.208	0.104	0.00033175	0.00033171	0.0003317	0.00072	1.3083	0.01968	0.0117229	0.00245044	4.85333e-05	1.34292	0.35	383.692	0.000652174	6.2899	0.189231	0.0106186	0.011781	0.000466667
4	100	0.25	0.34	0.209	0.2745	0.209	0.1045	0.0012271	0.0012271	0.0012271	0	1.3143	0.01978	0.0107796	0.00246222	4.87667e-05	1.34737	0.35	384.963	0	6.28852	0.189282	0.0392699	0.011781	0.000466667
5	100	0.5	0.215	0.207	0.211	0.207	0.1035	0.0049087	0.0049087	0.0049086	0.0024	1.3013	0.01958	0.0331438	0.00243866	4.83e-05	1.35891	0.35	388.26	0.0113744	6.28647	0.189179	0.15708	0.011781	0.000466667

### Sheet: 3 Multi-inlet summary
Single- and multi-inlet configurations at P_sc applied to each tubing: volume changes by component (Table S5; Fig. 4C, 4D)
Inlet and outlet volumes are from symmetry (half) models; full-model values are twice the half-model values. Tubing average pressure is taken as (P_sc + P_in,single-inlet)/2 for all inlet numbers, as in Table S5.
Outlet width (μm)	Design (Fig. 4C)	Number of inlets	Inlet section	Floor support under inlet section	Tubing I.D. (mm)	P_sc per tubing (bar)	P_in (bar)	P_avg, tubing (bar)	P_avg, outlet (bar) = P_in/2	Tubing first segment, pressurized (μL)	Tubing last segment, pressurized (μL)	Tubing segment, unpressurized (μL)	ΔV_t,m, all tubings (μL)	Inlet section, pressurized, half model (μL)	Inlet section, unpressurized, half model (μL)	ΔV_in,m (μL)	Outlet, pressurized, half model (μL)	Outlet, unpressurized, half model (μL)	ΔV_out,m (μL)	ΔV_t,f (μL)	ΔV_in,f (μL)	ΔV_out,f (μL)	ΔV_total (μL)	V_out (μL)	ΔV_total/V_out (%)	C_in,m = ΔV_in,m/P_in (μL/bar)
500		1	port, Ø1.5 mm	none	0.25	1	0.0025	0.50125	0.00125	0.0012271	0.0012271	0.0012271	0			0.0282			0.0154	0.019684	2.94524e-05	1.45833e-05	0.0633281	8.75	0.723749	11.28
500		3	1.5 × 1.5 mm	glass	0.25	1	0.0075	0.50125	0.00375	0.0012272	0.0012271	0.0012271	0.0036	10.5	10.46	0.08	4.3823	4.375	0.0146	0.0590521	0.0002092	4.375e-05	0.157505	8.75	1.80006	10.6667
500		5	1.5 × 1.5 mm	glass	0.25	1	0.01234	0.50125	0.00617	0.0012272	0.0012271	0.0012271	0.006	17.422	17.308	0.228	4.3871	4.375	0.0242	0.0984202	0.000569549	7.19833e-05	0.357262	8.75	4.08299	18.4765
250	①	1	port, Ø1.5 mm	none	0.18	1	0.011	0.5055	0.0055	0.00063609	0.00063605	0.00063605	0.00048			0.1024			0.0093	0.0102907	0.000129591	1.60417e-05	0.122616	2.1875	5.60532	9.30909
250	②	3	3.0 × 3.0 mm	none	0.18	1	0.03149	0.5055	0.015745	0.00063609	0.00063605	0.00063605	0.00144		50.974	13.6374	1.1067	1.0937	0.026	0.0308722	0.00428046	4.59229e-05	13.7	2.1875	626.287	433.071
250	③	3	3.0 × 3.0 mm	glass	0.18	1	0.03149	0.5055	0.015745	0.00063609	0.00063605	0.00063605	0.00144	51.778	50.974	1.608	1.1017	1.0937	0.016	0.0308722	0.00428046	4.59229e-05	1.66064	2.1875	75.9149	51.0638
250	④	3	1.5 × 1.5 mm	glass	0.18	1	0.03149	0.5055	0.015745	0.00063615	0.00063611	0.00063611	0.00144	10.362	10.196	0.332	1.1017	1.0937	0.016	0.0308722	0.000856192	4.59229e-05	0.381214	2.1875	17.4269	10.543
250		5	1.5 × 1.5 mm	glass	0.18	1	0.05084	0.5055	0.02542	0.00063615	0.00063611	0.00063611	0.0024	17.537	17.074	0.926	1.1067	1.0937	0.026	0.0514536	0.00231478	7.41417e-05	1.00824	2.1875	46.0911	18.214
100		1	port, Ø1.5 mm	none	0.25	0.17	0.1045	0.13725	0.05225	0.0012271	0.0012271	0.0012271	0			0.6721			0.0095	0.00538979	0.00123111	2.43833e-05	0.688245	0.35	196.642	6.43158
100		3	1.5 × 1.5 mm	glass	0.25	0.17	0.11869	0.13725	0.059345	0.0012271	0.0012271	0.0012271	0	10.739	10.11	1.258	0.18015	0.175	0.0103	0.0161694	0.00319988	2.76943e-05	1.2877	0.35	367.913	10.599
100		5	1.5 × 1.5 mm	glass	0.25	0.17	0.12352	0.13725	0.06176	0.0012271	0.0012271	0.0012271	0	18.089	16.958	2.262	0.18036	0.175	0.01072	0.026949	0.00558574	2.88213e-05	2.30528	0.35	658.652	18.3128

### Sheet: 4 Slice extrapolation
Design ② (3-inlet, 3.0 × 3.0 mm section, no glass): extrapolation from a 3D slice model of the inlet port section (Fig. S6)
The full 3D model did not converge at the operating inlet pressure (32 mbar). A slice of the channel was simulated up to 8 mbar, fitted with ΔV = a·P^b, extrapolated to 32 mbar, and scaled to the full section by its relative volume change.
P_in (mbar)	V, slice, pressurized (μL)	ΔV, slice (μL)		Quantity	Value
1	9.2635	0.2635		V0, slice (μL)	9
2	9.3636	0.3636		Fit parameter a (μL·mbar^-b)	0.26807
3	9.434	0.434		Fit parameter b (–)	0.43341
4	9.4907	0.4907		Operating inlet pressure (mbar)	32
5	9.5393	0.5393		Extrapolated ΔV, slice (μL)	1.20391
6	9.5826	0.5826		Relative volume change (%)	13.3768
7	9.6221	0.6221		V0, full inlet section (μL)	101.948
8	9.6586	0.6586		ΔV_in,m, full section (μL)	13.6374
				Fit parameters from the allometric fit in Fig. S6 (R² = 0.99971). Table S5 lists 13.6406 μL, obtained with the relative volume change rounded to 13.38%; the unrounded value here differs by 0.02%.

### Sheet: Parameters
Model parameters used in the calculations
Parameter	Value	Note / source
Effective bulk modulus of the precursor, K_e (bar)	750	0.075 GPa: literature value of the 60 vol.% PEGDA/40 vol.% ethanol mixture (1.49 GPa) reduced ~20-fold for dissolved air (Methods 4.5, ref. 23).
Tubing length (mm)	600	All configurations (Table 1).
Inlet port diameter, single-inlet design (mm)	1.5	Methods 4.4.
Inlet port height, single-inlet design (mm)	5	Methods 4.4.
Outlet channel length (mm)	35	Table 1.
Number of 0.1 mm segments along the tubing	6000	Tubing length divided by 0.1 mm (Tables S2 and S4).
Symmetry factor of the tubing model	4	Quarter-symmetry model (Fig. 2A, Fig. 4B).
Nominal (geometric) volumes
Quantity	Value (μL)	Note
Inlet port, single-inlet design	8.83573	π·(d/2)²·h; used for the fluid compressibility of the inlet port.
Outlet channel, 500 μm × 500 μm	8.75	W × H × L; used for the fluid compressibility of the outlet and for ΔV_total/V_out.
Outlet channel, 250 μm × 250 μm	2.1875	W × H × L; used for the fluid compressibility of the outlet and for ΔV_total/V_out.
Outlet channel, 100 μm × 100 μm	0.35	W × H × L; used for the fluid compressibility of the outlet and for ΔV_total/V_out.
Tubing
Tubing I.D. (mm)	Fluid volume, 600 mm (μL)	Unpressurized volume of one 0.1 mm quarter-model segment, single-inlet model (μL)	Unpressurized volume of one 0.1 mm quarter-model segment, multi-inlet model (μL)
0.13	7.96394	0.0003317
0.18	15.2681	0.00063605	0.00063611
0.25	29.4524	0.0012271	0.0012271
0.5	117.81	0.0049086
